# ROLE OF FORELIMB MORPHOLOGY IN MUSCLE SENSORIMOTOR FUNCTIONS DURING LOCOMOTION IN THE CAT

**DOI:** 10.1101/2024.07.11.603106

**Authors:** Seyed Mohammadali Rahmati, Alexander N. Klishko, Ramaldo S. Martin, Nate E. Bunderson, Jeswin A. Meslie, T. Richard Nichols, Ilya A. Rybak, Alain Frigon, Thomas J. Burkholder, Boris I. Prilutsky

## Abstract

Previous studies established strong links between morphological characteristics of mammalian hindlimb muscles and their sensorimotor functions during locomotion. Less is known about the role of forelimb morphology in motor outputs and generation of sensory signals. Here, we measured morphological characteristics of 46 forelimb muscles from 6 cats. These characteristics included muscle attachments, physiological cross-sectional area (PCSA), fascicle length, etc. We also recorded full-body mechanics and EMG activity of forelimb muscles during level overground and treadmill locomotion in 7 and 16 adult cats of either sex, respectively. We computed forelimb muscle forces along with force- and length-dependent sensory signals mapped onto corresponding cervical spinal segments. We found that patterns of computed muscle forces and afferent activities were strongly affected by the muscle’s moment arm, PCSA, and fascicle length. Morphology of the shoulder muscles suggests distinct roles of the forelimbs in lateral force production and movements. Patterns of length-dependent sensory activity of muscles with long fibers (brachioradialis, extensor carpi radialis) closely matched patterns of overall forelimb length, whereas the activity pattern of biceps brachii matched forelimb orientation. We conclude that cat forelimb muscle morphology contributes substantially to locomotor function, particularly to control lateral stability and turning, rather than propulsion.
