## Supplemental Table 1_3D forelimb morphology for "ROLE OF FORELIMB MORPHOLOGY IN MUSCLE SENSORIMOTOR FUNCTIONS DURING LOCOMOTION IN THE CAT": Table S1 - Musculoskeletal Data - 3D.xlsx

### Sheet: Information
This Excel file contains three sheets:
Original Data: This sheet holds the raw data for:
Joint center coordinates (in 3D - X, Y, Z)
Joint orientation axes (represented by three unit vectors)
Muscle attachment point coordinates (in 3D - X, Y, Z)
Muscle Segments: This sheet reorganizes the "muscle attachment point coordinates" from the "Original Data" sheet. It also includes the full muscle names.
Joint Centers: This sheet reorganizes the "joint center coordinates" from the "Original Data" sheet.
Muscle attachment points are formatted as:
<muscle abbreviation>_<bone attachment point>
Example: ad_Humerus indicates the attachment of the Acromiodeltoideus muscle on the Humerus bone.
Units: All measurements are in meters.
Muscle Segment Abbreviations:
_O: Origin
_I: Insertion
_R: Retinacula (via point)

### Sheet: Original Data
Axis_Name	Loc_X	Loc_Y	Loc_Z	Orient_X	Orient_Y	Orient_Z
Scapula_R1	0	0	0	1	0	0		Joint centers and degrees of freedom				Loc_X	Location in parent coordinate system
Scapula_R2	0	0	0	0	1	0		Connected to world coordinate system				Orient	Orientation within parent
Scapula_R3	0	0	0	0	0	1
Humerus_R1	0.042276	0.075263	-0.006579	0.013466	0.008308	-0.999875						Parent-Child coordinate system
Humerus_R2	0.042276	0.075263	-0.006579	-0.525064	0.851063	0						Define scapula and humerus origin at shoulder joint (world coordinates), makes it the same as local coordinates
Humerus_R3	0.042276	0.075263	-0.006579	-0.850956	-0.524998	-0.015822							Only thing that differs is the rotation
Ulna_R1	0.001945	0.003466	-0.007719	-0.172571	-0.139326	0.975094		Only one revolute joint
Radius_R1	0.004209	0.000819	0.010344	-0.622364	0.782698	-0.006768
Paw_R1	0.064092	-0.066991	0.003885	0.120861	-0.176406	0.976869
Paw_R2	0.064092	-0.066991	0.003885	-0.806213	-0.591583	-0.007083
Paw_R3	0.064092	-0.066991	0.003885	0.579149	-0.786708	-0.21372		R = revolute
Point_Name	Loc_X	Loc_Y	Loc_Z
ad_Humerus	0.037366	0.050141	0.004147	these are already with respect to the world
ad_Scapula	0.049467	0.080212	0.007315
anc_Humerus	0.015498	0.033077	0.000677
anc_Ulna	-0.002265	0.003134	0.006243
apl_Paw	0.067511	-0.074275	-0.004471
apl_Radius	0.064957	-0.065306	-0.006415
apl_Ulna	0.018748	-0.017085	0.008958
bb_Radius	0.004221	-0.007854	0.003787
bb_Scapula	0.056061	0.073501	-0.006469
bcd_Humerus	0.028504	0.047048	0.000403
bcd_Humerus	0.011334	0.003092	-0.006361
bcd_Radius	0.065958	-0.060407	-0.004362
br_Humerus	0.042108	0.062191	0.0044
br_Ulna	0.010071	-0.000454	-0.000417
cb_Humerus	0.043079	0.057279	-0.005055
cb_Scapula	0.055771	0.075303	-0.011074
ecr_Humerus	0.006942	0.020455	0.003622
ecr_Paw	0.075528	-0.066132	-0.001063
ecr_Radius	0.069383	-0.064061	-0.004984
ecu_Paw	0.067645	-0.075421	0.01651
ecu_Ulna	0.000707	0.001418	0.009188		Paw = insertion, first ulna is r, second is insertion. One of these is the origin and the other is R
ecu_Ulna	0.063035	-0.070979	0.017459
edc2_Humerus	0.001779	0.013401	0.007224
edc2_Paw	0.085555	-0.101193	0.004489
edc2_Radius	0.071119	-0.063794	0.002945
edc3_Humerus	0.001779	0.013401	0.007224
edc3_Paw	0.086286	-0.10257	0.011454
edc3_Radius	0.071119	-0.063794	0.002945
edc4_Humerus	0.001779	0.013401	0.007224
edc4_Paw	0.083011	-0.101214	0.017633
edc4_Radius	0.071119	-0.063794	0.002945
edc5_Humerus	0.001779	0.013401	0.007224
edc5_Paw	0.077825	-0.098689	0.021308
edc5_Radius	0.071119	-0.063794	0.002945
edlat2_Humerus	5.1e-05	0.007243	0.009618
edlat2_Paw	0.085511	-0.100889	0.004633
edlat2_Ulna	0.068021	-0.068395	0.016395
edlat3_Humerus	5.1e-05	0.007243	0.009618
edlat3_Paw	0.086031	-0.102059	0.011581
edlat3_Ulna	0.068021	-0.068395	0.016395
edlat4_Humerus	5.1e-05	0.007243	0.009618
edlat4_Paw	0.082862	-0.100781	0.017721
edlat4_Ulna	0.068021	-0.068395	0.016395
edlat5_Humerus	5.1e-05	0.007243	0.009618
edlat5_Paw	0.077843	-0.09826	0.021269
edlat5_Ulna	0.068021	-0.068395	0.016395
epl1_Paw	0.07319	-0.079772	-0.001322
epl1_Ulna	0.00229	-0.007937	0.007412
epl1_Ulna	0.070072	-0.067019	0.013903
epl2_Paw	0.082963	-0.098872	0.002249
epl2_Ulna	0.00229	-0.007937	0.007412
epl2_Ulna	0.070072	-0.067019	0.013903
ept_Humerus	0.023746	0.069912	-0.0133
ept_Ulna	-0.002972	-0.001705	-0.004993
fcr_Humerus	0.003479	0.000765	-0.009649		origin
fcr_Paw	0.062957	-0.073541	-0.000596		insertion
fcr_Radius	0.059281	-0.069619	-0.000105		r
fcu_Paw	0.058842	-0.075633	0.012413		if you plot these, you'll see that one of them is in the middle, that is the r
fcu_Ulna	-0.005534	0.00342	-0.003636		insertion to r never changes
fcu_Ulna	0.056647	-0.069825	0.008013		for moment arm -- take origin and insertion points
fdp1_Paw	0.066845	-0.088931	-0.002019		r = retinacula
fdp1_Radius	0.058197	-0.070469	0.00323
fdp1_Ulna	0.001137	0.000866	-0.00642
fdp2_Paw	0.074313	-0.103788	0.002338
fdp2_Radius	0.058197	-0.070469	0.00323
fdp2_Ulna	0.001137	0.000866	-0.00642
fdp3_Paw	0.075478	-0.105912	0.008275
fdp3_Radius	0.058197	-0.070469	0.00323
fdp3_Ulna	0.001137	0.000866	-0.00642
fdp4_Paw	0.073336	-0.105271	0.01312
fdp4_Radius	0.058197	-0.070469	0.00323
fdp4_Ulna	0.001137	0.000866	-0.00642
fdp5_Paw	0.068688	-0.10145	0.016266
fdp5_Radius	0.058197	-0.070469	0.00323
fdp5_Ulna	0.001137	0.000866	-0.00642
fds2_Paw	0.07443	-0.104211	0.002759
fds2_Radius	0.063686	-0.074452	0.005904
fds2_Ulna	0.053481	-0.060035	0.001342
fds3_Paw	0.075156	-0.106466	0.008785
fds3_Radius	0.063686	-0.074452	0.005904
fds3_Ulna	0.053481	-0.060035	0.001342
fds4_Paw	0.072566	-0.105864	0.013494
fds4_Radius	0.063686	-0.074452	0.005904
fds4_Ulna	0.053481	-0.060035	0.001342
fds5_Paw	0.06829	-0.102562	0.017072
fds5_Radius	0.063686	-0.074452	0.005904
fds5_Ulna	0.053481	-0.060035	0.001342
flmcp	0.073866	-0.09559	0.018397
fmmcp	0.082402	-0.098102	-0.001725
ftb	0.068154	-0.074096	-0.003984
hgt	0.058604	0.076365	0.000852
hle	0.000878	0.006437	0.009174
hme	0.004793	0.002602	-0.011707
if_Humerus	0.051316	0.079004	0.004783
if_Scapula	0.018143	0.141678	-0.010994
if_Scapula	0.038677	0.084654	0.004971
notrusp	0.015195	-0.007743	0.002757
pl1_Humerus	0.000205	0.002733	-0.009836
pl1_Paw	0.066959	-0.08929	-0.001123
pl1_Radius	0.058545	-0.072114	0.003405
pl2_Humerus	0.000205	0.002733	-0.009836
pl2_Paw	0.074985	-0.104703	0.002716
pl2_Radius	0.058545	-0.072114	0.003405
pl3_Humerus	0.000205	0.002733	-0.009836
pl3_Paw	0.075688	-0.106742	0.009049
pl3_Radius	0.058545	-0.072114	0.003405
pl4_Humerus	0.000205	0.002733	-0.009836
pl4_Paw	0.073464	-0.106099	0.013761
pl4_Radius	0.058545	-0.072114	0.003405
pl5_Humerus	0.000205	0.002733	-0.009836
pl5_Paw	0.068575	-0.102308	0.017113
pl5_Radius	0.058545	-0.072114	0.003405
pt_Humerus	0.0055	0.004967	-0.010738
pt_Radius	0.02903	-0.02648	-0.000111
rh	0.005722	0.00096	0.00872
rsp	0.066487	-0.064103	-0.006226
rus	0.066299	-0.060898	0.005629
sa	0.042552	0.086291	0.006391
sca	0.004351	0.131482	-0.015625
sd_Humerus	0.040246	0.060763	0.005142
sd_Scapula	0.035775	0.117341	0.001521
sps_Humerus	0.061884	0.075396	0.000174
sps_Scapula	0.048056	0.1418	-0.010434
ssc_Humerus	0.050191	0.075156	-0.014382
ssc_Scapula	0.030623	0.138952	-0.015289
sup_Radius	0.025984	-0.018542	0.003491
sup_Ulna	0.013287	-0.002926	0.009412
svs	0.043827	0.143142	-0.013452
tj_Humerus	0.046274	0.058337	-0.004528
tj_Scapula	0.006716	0.127656	-0.014988
tlat_Humerus	0.042899	0.072156	0.000541
tlat_Ulna	-0.005761	0.004518	0.004869
tlong_Scapula	0.039612	0.086253	-0.00755
tlong_Ulna	-0.012237	0.009846	-0.001002
tmed_Humerus	0.04137	0.063202	-0.004006
tmed_Ulna	-0.005892	0.008437	-0.007291
tn_Humerus	0.047171	0.074885	0.004437
tn_Scapula	0.031108	0.099809	-0.00616
uop	-0.01083	0.009364	-0.002846
usp	0.062237	-0.070329	0.013768

### Sheet: Muscle Segments
Origin Name	Loc_X	Loc_Y	Loc_Z	Insertion Name	Loc_X	Loc_Y	Loc_Z	Full Muscle Name	Notes	Muscle Origin|Via-Point Number	Muscle Via-Point|Insertion Number
ad_Scapula	0.049467	0.080212	0.007315	ad_Humerus	0.037366	0.050141	0.004147	Acromiodeltoideus		1	2
anc_Humerus	0.015498	0.033077	0.000677	anc_Ulna	-0.002265	0.003134	0.006243	Anconeus		3	4
apl_Ulna	0.018748	-0.017085	0.008958	apl_Radius_R	0.064957	-0.065306	-0.006415	Abductor pollicis longus O-R	Ulna-Radius Connection	5	6
apl_Radius_R	0.064957	-0.065306	-0.006415	apl_Paw	0.067511	-0.074275	-0.004471	Abductor pollicis longus R-I	Doesn't change length	6	7
bb_Scapula	0.056061	0.073501	-0.006469	bb_Radius	0.004221	-0.007854	0.003787	Biceps brachii		8	9
bcd_Humerus	0.028504	0.047048	0.000403	bcd_Humerus_R	0.011334	0.003092	-0.006361	Brachioradialis O-R		10	11
bcd_Humerus_R	0.011334	0.003092	-0.006361	bcd_Radius	0.065958	-0.060407	-0.004362	Brachioradialis R-I		11	12
br_Humerus	0.042108	0.062191	0.0044	br_Ulna	0.010071	-0.000454	-0.000417	Brachialis		13	14
cb_Scapula	0.055771	0.075303	-0.011074	cb_Humerus	0.043079	0.057279	-0.005055	Coracobrachialis		15	16
ecr_Humerus	0.006942	0.020455	0.003622	ecr_Radius_R	0.069383	-0.064061	-0.004984	Extensor carpi radialis O-R		17	18
ecr_Radius_R	0.069383	-0.064061	-0.004984	ecr_Paw	0.075528	-0.066132	-0.001063	Extensor carpi radialis R-I		18	19
ecu_Ulna	0.000707	0.001418	0.009188	ecu_Ulna_R	0.063035	-0.070979	0.017459	Extensor carpi ulnaris O-R		20	21
ecu_Ulna_R	0.063035	-0.070979	0.017459	ecu_Paw	0.067645	-0.075421	0.01651	Extensor carpi ulnaris R-I		21	22
edc2_Humerus	0.001779	0.013401	0.007224	edc2_Radius_R	0.071119	-0.063794	0.002945	Extensor digitorum communis 2 O-R		23	24
edc2_Radius_R	0.071119	-0.063794	0.002945	edc2_Paw	0.085555	-0.101193	0.004489	Extensor digitorum communis 2 R-I		24	25
edc3_Humerus	0.001779	0.013401	0.007224	edc3_Radius_R	0.071119	-0.063794	0.002945	Extensor digitorum communis 3 O-R		26	27
edc3_Radius_R	0.071119	-0.063794	0.002945	edc3_Paw	0.086286	-0.10257	0.011454	Extensor digitorum communis 3 R-I		27	28
edc4_Humerus	0.001779	0.013401	0.007224	edc4_Radius_R	0.071119	-0.063794	0.002945	Extensor digitorum communis 4 O-R		29	30
edc4_Radius_R	0.071119	-0.063794	0.002945	edc4_Paw	0.083011	-0.101214	0.017633	Extensor digitorum communis 4 R-I		30	31
edc5_Humerus	0.001779	0.013401	0.007224	edc5_Radius_R	0.071119	-0.063794	0.002945	Extensor digitorum communis 5 O-R		32	33
edc5_Radius_R	0.071119	-0.063794	0.002945	edc5_Paw	0.077825	-0.098689	0.021308	Extensor digitorum communis 5 R-I		33	34
edlat2_Humerus	5.1e-05	0.007243	0.009618	edlat2_Ulna_R	0.068021	-0.068395	0.016395	Extensor digitorum lateralis 2 O-R		35	36
edlat2_Ulna_R	0.068021	-0.068395	0.016395	edlat2_Paw	0.085511	-0.100889	0.004633	Extensor digitorum lateralis 2 R-I		36	37
edlat3_Humerus	5.1e-05	0.007243	0.009618	edlat3_Ulna_R	0.068021	-0.068395	0.016395	Extensor digitorum lateralis 3 O-R		38	39
edlat3_Ulna_R	0.068021	-0.068395	0.016395	edlat3_Paw	0.086031	-0.102059	0.011581	Extensor digitorum lateralis 3 R-I		39	40
edlat4_Humerus	5.1e-05	0.007243	0.009618	edlat4_Ulna_R	0.068021	-0.068395	0.016395	Extensor digitorum lateralis 4 O-R		41	42
edlat4_Ulna_R	0.068021	-0.068395	0.016395	edlat4_Paw	0.082862	-0.100781	0.017721	Extensor digitorum lateralis 4 R-I		42	43
edlat5_Humerus	5.1e-05	0.007243	0.009618	edlat5_Ulna_R	0.068021	-0.068395	0.016395	Extensor digitorum lateralis 5 O-R		44	45
edlat5_Ulna_R	0.068021	-0.068395	0.016395	edlat5_Paw	0.077843	-0.09826	0.021269	Extensor digitorum lateralis 5 R-I		45	46
epl1_Ulna	0.00229	-0.007937	0.007412	epl1_Ulna_R	0.070072	-0.067019	0.013903	Extensor pollicis longus 1 O-R		47	48
epl1_Ulna_R	0.070072	-0.067019	0.013903	epl1_Paw	0.07319	-0.079772	-0.001322	Extensor pollicis longus 1 R-I		48	49
epl2_Ulna	0.00229	-0.007937	0.007412	epl2_Ulna_R	0.070072	-0.067019	0.013903	Extensor pollicis longus 2 O-R		50	51
epl2_Ulna_R	0.070072	-0.067019	0.013903	epl2_Paw	0.082963	-0.098872	0.002249	Extensor pollicis longus 2 R-I		51	52
ept_Humerus	0.023746	0.069912	-0.0133	ept_Ulna	-0.002972	-0.001705	-0.004993	Epitrochlearis		53	54
fcr_Humerus	0.003479	0.000765	-0.009649	fcr_Radius_R	0.059281	-0.069619	-0.000105	Flexor carpi radialis O-R		55	56
fcr_Radius_R	0.059281	-0.069619	-0.000105	fcr_Paw	0.062957	-0.073541	-0.000596	Flexor carpi radialis R-I		56	57
fcu_Ulna	-0.005534	0.00342	-0.003636	fcu_Ulna_R	0.056647	-0.069825	0.008013	Flexor carpi Ulnaris O-R		58	59
fcu_Ulna_R	0.056647	-0.069825	0.008013	fcu_Paw	0.058842	-0.075633	0.012413	Flexor carpi Ulnaris R-I		59	60
fdp1_Ulna	0.001137	0.000866	-0.00642	fdp1_Radius_R	0.058197	-0.070469	0.00323	Flexor digitorum profundus 1 O-R	Ulna-Radius Connection	61	62
fdp1_Radius_R	0.058197	-0.070469	0.00323	fdp1_Paw	0.066845	-0.088931	-0.002019	Flexor digitorum profundus 1 R-I		62	63
fdp2_Ulna	0.001137	0.000866	-0.00642	fdp2_Radius_R	0.058197	-0.070469	0.00323	Flexor digitorum profundus 2 O-R		64	65
fdp2_Radius_R	0.058197	-0.070469	0.00323	fdp2_Paw	0.074313	-0.103788	0.002338	Flexor digitorum profundus 2 R-I		65	66
fdp3_Ulna	0.001137	0.000866	-0.00642	fdp3_Radius_R	0.058197	-0.070469	0.00323	Flexor digitorum profundus 3 O-R		67	68
fdp3_Radius_R	0.058197	-0.070469	0.00323	fdp3_Paw	0.075478	-0.105912	0.008275	Flexor digitorum profundus 3 R-I		68	69
fdp4_Ulna	0.001137	0.000866	-0.00642	fdp4_Radius_R	0.058197	-0.070469	0.00323	Flexor digitorum profundus 4 O-R		70	71
fdp4_Radius_R	0.058197	-0.070469	0.00323	fdp4_Paw	0.073336	-0.105271	0.01312	Flexor digitorum profundus 4 R-I		71	72
fdp5_Ulna	0.001137	0.000866	-0.00642	fdp5_Radius_R	0.058197	-0.070469	0.00323	Flexor digitorum profundus 5 O-R		73	74
fdp5_Radius_R	0.058197	-0.070469	0.00323	fdp5_Paw	0.068688	-0.10145	0.016266	Flexor digitorum profundus 5 R-I		74	75
fds2_Ulna	0.053481	-0.060035	0.001342	fds2_Radius_R	0.063686	-0.074452	0.005904	Flexor digitorum superficialis 2 O-R	Ulna-Radius Connection	76	77
fds2_Radius_R	0.063686	-0.074452	0.005904	fds2_Paw	0.07443	-0.104211	0.002759	Flexor digitorum superficialis 2 R-I		77	78
fds3_Ulna	0.053481	-0.060035	0.001342	fds3_Radius_R	0.063686	-0.074452	0.005904	Flexor digitorum superficialis 3 O-R		79	80
fds3_Radius_R	0.063686	-0.074452	0.005904	fds3_Paw	0.075156	-0.106466	0.008785	Flexor digitorum superficialis 3 R-I		80	81
fds4_Ulna	0.053481	-0.060035	0.001342	fds4_Radius_R	0.063686	-0.074452	0.005904	Flexor digitorum superficialis 4 O-R		82	83
fds4_Radius_R	0.063686	-0.074452	0.005904	fds4_Paw	0.072566	-0.105864	0.013494	Flexor digitorum superficialis 4 R-I		83	84
fds5_Ulna	0.053481	-0.060035	0.001342	fds5_Radius_R	0.063686	-0.074452	0.005904	Flexor digitorum superficialis 5 O-R		85	86
fds5_Radius_R	0.063686	-0.074452	0.005904	fds5_Paw	0.06829	-0.102562	0.017072	Flexor digitorum superficialis 5 R-I		86	87
if_Scapula	0.018143	0.141678	-0.010994	if_Scapula_R	0.038677	0.084654	0.004971	Infraspinatus O-R		88	89
if_Scapula_R	0.038677	0.084654	0.004971	if_Humerus	0.051316	0.079004	0.004783	Infraspinatus R-I		89	90
pl1_Humerus	0.000205	0.002733	-0.009836	pl1_Radius_R	0.058545	-0.072114	0.003405	Palmaris longus 1 O-R		91	92
pl1_Radius_R	0.058545	-0.072114	0.003405	pl1_Paw	0.066959	-0.08929	-0.001123	Palmaris longus 1 R-I		92	93
pl2_Humerus	0.000205	0.002733	-0.009836	pl2_Radius_R	0.058545	-0.072114	0.003405	Palmaris longus 2 O-R		94	95
pl2_Radius_R	0.058545	-0.072114	0.003405	pl2_Paw	0.074985	-0.104703	0.002716	Palmaris longus 2 R-I		95	96
pl3_Humerus	0.000205	0.002733	-0.009836	pl3_Radius_R	0.058545	-0.072114	0.003405	Palmaris longus 3 O-R		97	98
pl3_Radius_R	0.058545	-0.072114	0.003405	pl3_Paw	0.075688	-0.106742	0.009049	Palmaris longus 3 R-I		98	99
pl4_Humerus	0.000205	0.002733	-0.009836	pl4_Radius_R	0.058545	-0.072114	0.003405	Palmaris longus 4 O-R		100	101
pl4_Radius_R	0.058545	-0.072114	0.003405	pl4_Paw	0.073464	-0.106099	0.013761	Palmaris longus 4 R-I		101	102
pl5_Humerus	0.000205	0.002733	-0.009836	pl5_Radius_R	0.058545	-0.072114	0.003405	Palmaris longus 5 O-R		103	104
pl5_Radius_R	0.058545	-0.072114	0.003405	pl5_Paw	0.068575	-0.102308	0.017113	Palmaris longus 5 R-I		104	105
pt_Humerus	0.0055	0.004967	-0.010738	pt_Radius	0.02903	-0.02648	-0.000111	Pronator teres		106	107
sd_Scapula	0.035775	0.117341	0.001521	sd_Humerus	0.040246	0.060763	0.005142	Spinodeltoideus		108	109
sps_Scapula	0.048056	0.1418	-0.010434	sps_Humerus	0.061884	0.075396	0.000174	Supraspinatus		110	111
ssc_Scapula	0.030623	0.138952	-0.015289	ssc_Humerus	0.050191	0.075156	-0.014382	Subscapularis		112	113
tj_Scapula	0.006716	0.127656	-0.014988	tj_Humerus	0.046274	0.058337	-0.004528	Teres major		114	115
tlat_Humerus	0.042899	0.072156	0.000541	tlat_Ulna	-0.005761	0.004518	0.004869	Triceps brachii lateralis		116	117
tlong_Scapula	0.039612	0.086253	-0.00755	tlong_Ulna	-0.012237	0.009846	-0.001002	Triceps brachii long		118	119
tmed_Humerus	0.04137	0.063202	-0.004006	tmed_Ulna	-0.005892	0.008437	-0.007291	Triceps brachii medial		120	121
tn_Scapula	0.031108	0.099809	-0.00616	tn_Humerus	0.047171	0.074885	0.004437	Teres minor		122	123

### Sheet: Joint Centers
Joint Center	Loc_X	Loc_Y	Loc_Z
Shoulder	0.042276	0.075263	-0.006579
Elbow	0.001945	0.003466	-0.007719
Wrist	0.064092	-0.066991	0.003885
