## Supplemental Table 2_2D forelimb morphology for "ROLE OF FORELIMB MORPHOLOGY IN MUSCLE SENSORIMOTOR FUNCTIONS DURING LOCOMOTION IN THE CAT": Supplement 2.xlsx

### Sheet: Information
This Excel file contains two sheets. The data are limited to the sagittal plane (X & Y coordinates).
Muscle Segments: This sheet provides origin, insertion, and via point coordinates of muscle attachment points along with the full names of the muscles.
Joint Centers: This sheet includes joint coordinates.
Muscle attachment points are formatted as:
<muscle abbreviation>_<bone attachment point>
Example: ad_Humerus indicates the attachment of the Acromiodeltoideus muscle on the Humerus bone.
Units: All measurements are in meters.
Muscle Segment Abbreviations:
_O: Origin
_I: Insertion
_R: Retinacula (via point)
Note: It's important to be aware that the data only represents coordinates within the sagittal plane (X & Y).

### Sheet: Muscle Segments
Origin Name	Loc_X	Loc_Y	Insertion Name	Loc_X	Loc_Y	Full Muscle Name	Notes	Muscle Origin|Via-Point Number	Muscle Via-Point|Insertion Number
ad_Scapula	0.0498024	0.0796456	ad_Humerus	0.0375551	0.0498216	Acromiodeltoideus		1	2
anc_Humerus	0.0155519	0.0329859	anc_Ulna	-0.00202523	0.00272906	Anconeus		3	4
apl_Ulna	0.0190508	-0.0175963	apl_Radius_R	0.0645924	-0.0646902	Abductor pollicis longus O-R	Ulna-Radius Connection	5	6
apl_Radius_R	0.0645924	-0.0646902	apl_Paw	0.0672069	-0.0737614	Abductor pollicis longus R-I	Doesn't change length	6	7
bb_Scapula	0.0558661	0.0738301	bb_Radius	0.00435086	-0.00807332	Biceps brachii		8	9
bcd_Humerus	0.0285551	0.0469617	bcd_Humerus_R	0.0110908	0.0035027	Brachioradialis O-R		10	11
bcd_Humerus_R	0.0110908	0.0035027	bcd_Radius	0.0656756	-0.0599301	Brachioradialis R-I		11	12
br_Humerus	0.0423177	0.0618369	br_Ulna	0.0100477	-0.000414632	Brachialis		13	14
cb_Scapula	0.0554056	0.0759202	cb_Humerus	0.0429271	0.0575356	Coracobrachialis		15	16
ecr_Humerus	0.0070975	0.0201924	ecr_Radius_R	0.0690705	-0.0635332	Extensor carpi radialis O-R		17	18
ecr_Radius_R	0.0690705	-0.0635332	ecr_Paw	0.0753559	-0.0658414	Extensor carpi radialis R-I		18	19
ecu_Ulna	0.00105322	0.000833295	ecu_Ulna_R	0.0635615	-0.0718681	Extensor carpi ulnaris O-R		20	21
ecu_Ulna_R	0.0635615	-0.0718681	ecu_Paw	0.0681273	-0.0762355	Extensor carpi ulnaris R-I		21	22
edc2_Humerus	0.002065	0.012918	edc2_Radius_R	0.0711033	-0.0637675	Extensor digitorum communis 2 O-R		23	24
edc2_Radius_R	0.0711033	-0.0637675	edc2_Paw	0.0855425	-0.101172	Extensor digitorum communis 2 R-I		24	25
edc3_Humerus	0.002065	0.012918	edc3_Radius_R	0.0711033	-0.0637675	Extensor digitorum communis 3 O-R		26	27
edc3_Radius_R	0.0711033	-0.0637675	edc3_Paw	0.0865329	-0.102987	Extensor digitorum communis 3 R-I		27	28
edc4_Humerus	0.002065	0.012918	edc4_Radius_R	0.0711033	-0.0637675	Extensor digitorum communis 4 O-R		29	30
edc4_Radius_R	0.0711033	-0.0637675	edc4_Paw	0.0834939	-0.102029	Extensor digitorum communis 4 R-I		30	31
edc5_Humerus	0.002065	0.012918	edc5_Radius_R	0.0711033	-0.0637675	Extensor digitorum communis 5 O-R		32	33
edc5_Radius_R	0.0711033	-0.0637675	edc5_Paw	0.0784525	-0.0997488	Extensor digitorum communis 5 R-I		33	34
edlat2_Humerus	0.000420777	0.00661851	edlat2_Ulna_R	0.0685071	-0.0692159	Extensor digitorum lateralis 2 O-R		35	36
edlat2_Ulna_R	0.0685071	-0.0692159	edlat2_Paw	0.0855043	-0.100878	Extensor digitorum lateralis 2 R-I		36	37
edlat3_Humerus	0.000420777	0.00661851	edlat3_Ulna_R	0.0685071	-0.0692159	Extensor digitorum lateralis 3 O-R		38	39
edlat3_Ulna_R	0.0685071	-0.0692159	edlat3_Paw	0.0862835	-0.102485	Extensor digitorum lateralis 3 R-I		39	40
edlat4_Humerus	0.000420777	0.00661851	edlat4_Ulna_R	0.0685071	-0.0692159	Extensor digitorum lateralis 4 O-R		41	42
edlat4_Ulna_R	0.0685071	-0.0692159	edlat4_Paw	0.0833488	-0.101603	Extensor digitorum lateralis 4 R-I		42	43
edlat5_Humerus	0.000420777	0.00661851	edlat5_Ulna_R	0.0685071	-0.0692159	Extensor digitorum lateralis 5 O-R		44	45
edlat5_Ulna_R	0.0685071	-0.0692159	edlat5_Paw	0.0784696	-0.0993182	Extensor digitorum lateralis 5 R-I		45	46
epl1_Ulna	0.00255726	-0.00838835	epl1_Ulna_R	0.0704647	-0.0676822	Extensor pollicis longus 1 O-R		47	48
epl1_Ulna_R	0.0704647	-0.0676822	epl1_Paw	0.0729936	-0.0794403	Extensor pollicis longus 1 R-I		48	49
epl2_Ulna	0.00255726	-0.00838835	epl2_Ulna_R	0.0704647	-0.0676822	Extensor pollicis longus 2 O-R		50	51
epl2_Ulna_R	0.0704647	-0.0676822	epl2_Paw	0.082871	-0.0987166	Extensor pollicis longus 2 R-I		51	52
ept_Humerus	0.0233132	0.070643	ept_Ulna	-0.00315943	-0.00138846	Epitrochlearis		53	54
fcr_Humerus	0.00311512	0.00137954	fcr_Radius_R	0.0591522	-0.0694015	Flexor carpi radialis O-R		55	56
fcr_Radius_R	0.0591522	-0.0694015	fcr_Paw	0.0628025	-0.07328	Flexor carpi radialis R-I		56	57
fcu_Ulna	-0.00566255	0.00363711	fcu_Ulna_R	0.0568247	-0.070125	Flexor carpi Ulnaris O-R		58	59
fcu_Ulna_R	0.0568247	-0.070125	fcu_Paw	0.0591764	-0.0761978	Flexor carpi Ulnaris R-I		59	60
fdp1_Ulna	0.000896145	0.00127276	fdp1_Radius_R	0.0581932	-0.0704625	Flexor digitorum profundus 1 O-R	Ulna-Radius Connection	61	62
fdp1_Radius_R	0.0581932	-0.0704625	fdp1_Paw	0.0666159	-0.0885442	Flexor digitorum profundus 1 R-I		62	63
fdp2_Ulna	0.000896145	0.00127276	fdp2_Radius_R	0.0581932	-0.0704625	Flexor digitorum profundus 2 O-R		64	65
fdp2_Radius_R	0.0581932	-0.0704625	fdp2_Paw	0.0742246	-0.103639	Flexor digitorum profundus 2 R-I		65	66
fdp3_Ulna	0.000896145	0.00127276	fdp3_Radius_R	0.0581932	-0.0704625	Flexor digitorum profundus 3 O-R		67	68
fdp3_Radius_R	0.0581932	-0.0704625	fdp3_Paw	0.0756092	-0.106134	Flexor digitorum profundus 3 R-I		68	69
fdp4_Ulna	0.000896145	0.00127276	fdp4_Radius_R	0.0581932	-0.0704625	Flexor digitorum profundus 4 O-R		70	71
fdp4_Radius_R	0.0581932	-0.0704625	fdp4_Paw	0.0736514	-0.105804	Flexor digitorum profundus 4 R-I		71	72
fdp5_Ulna	0.000896145	0.00127276	fdp5_Radius_R	0.0581932	-0.0704625	Flexor digitorum profundus 5 O-R		73	74
fdp5_Radius_R	0.0581932	-0.0704625	fdp5_Paw	0.0691294	-0.102195	Flexor digitorum profundus 5 R-I		74	75
fds2_Ulna	0.0534221	-0.0599354	fds2_Radius_R	0.063774	-0.0746006	Flexor digitorum superficialis 2 O-R	Ulna-Radius Connection	76	77
fds2_Radius_R	0.063774	-0.0746006	fds2_Paw	0.0743568	-0.104087	Flexor digitorum superficialis 2 R-I		77	78
fds3_Ulna	0.0534221	-0.0599354	fds3_Radius_R	0.063774	-0.0746006	Flexor digitorum superficialis 3 O-R		79	80
fds3_Radius_R	0.063774	-0.0746006	fds3_Paw	0.0753059	-0.106719	Flexor digitorum superficialis 3 R-I		80	81
fds4_Ulna	0.0534221	-0.0599354	fds4_Radius_R	0.063774	-0.0746006	Flexor digitorum superficialis 4 O-R		82	83
fds4_Radius_R	0.063774	-0.0746006	fds4_Paw	0.0728953	-0.10642	Flexor digitorum superficialis 4 R-I		83	84
fds5_Ulna	0.0534221	-0.0599354	fds5_Radius_R	0.063774	-0.0746006	Flexor digitorum superficialis 5 O-R		85	86
fds5_Radius_R	0.063774	-0.0746006	fds5_Paw	0.0687606	-0.103357	Flexor digitorum superficialis 5 R-I		86	87
if_Scapula	0.0178863	0.142112	if_Scapula_R	0.0389373	0.0842144	Infraspinatus O-R		88	89
if_Scapula_R	0.0389373	0.0842144	if_Humerus	0.0515536	0.0786028	Infraspinatus R-I		89	90
pl1_Humerus	-0.000161249	0.00335153	pl1_Radius_R	0.0585455	-0.0721149	Palmaris longus 1 O-R		91	92
pl1_Radius_R	0.0585455	-0.0721149	pl1_Paw	0.0667631	-0.0889591	Palmaris longus 1 R-I		92	93
pl2_Humerus	-0.000161249	0.00335153	pl2_Radius_R	0.0585455	-0.0721149	Palmaris longus 2 O-R		94	95
pl2_Radius_R	0.0585455	-0.0721149	pl2_Paw	0.0749092	-0.104575	Palmaris longus 2 R-I		95	96
pl3_Humerus	-0.000161249	0.00335153	pl3_Radius_R	0.0585455	-0.0721149	Palmaris longus 3 O-R		97	98
pl3_Radius_R	0.0585455	-0.0721149	pl3_Paw	0.0758471	-0.107011	Palmaris longus 3 R-I		98	99
pl4_Humerus	-0.000161249	0.00335153	pl4_Radius_R	0.0585455	-0.0721149	Palmaris longus 4 O-R		100	101
pl4_Radius_R	0.0585455	-0.0721149	pl4_Paw	0.0738024	-0.10667	Palmaris longus 4 R-I		101	102
pl5_Humerus	-0.000161249	0.00335153	pl5_Radius_R	0.0585455	-0.0721149	Palmaris longus 5 O-R		103	104
pl5_Radius_R	0.0585455	-0.0721149	pl5_Paw	0.0690472	-0.103106	Palmaris longus 5 R-I		104	105
pt_Humerus	0.0050988	0.00564455	pt_Radius	0.0289738	-0.026385	Pronator teres		106	107
sd_Scapula	0.0359468	0.117051	sd_Humerus	0.0404831	0.0603625	Spinodeltoideus		108	109
sps_Scapula	0.0477993	0.142233	sps_Humerus	0.0619367	0.0753069	Supraspinatus		110	111
ssc_Scapula	0.0301929	0.139678	ssc_Humerus	0.0497051	0.0759766	Subscapularis		112	113
tj_Scapula	0.00630064	0.128357	tj_Humerus	0.0461409	0.0585619	Teres major		114	115
tlat_Humerus	0.0429751	0.0720275	tlat_Ulna	-0.0055687	0.00419325	Triceps brachii lateralis		116	117
tlong_Scapula	0.0394034	0.0866054	tlong_Ulna	-0.0122542	0.00987513	Triceps brachii long		118	119
tmed_Humerus	0.0412657	0.0633781	tmed_Ulna	-0.00615157	0.00887537	Triceps brachii medial		120	121
tn_Scapula	0.0309737	0.100036	tn_Humerus	0.0473936	0.0745091	Teres minor		122	123

### Sheet: Joint Centers
Joint Center	Loc_X	Loc_Y
Shoulder	0.0421632	0.0753577
Elbow	0.000640921	0.00244715
Wrist	0.0645202	-0.0676424
